# Analysis of Fox genes in *Schmidtea mediterranea* reveals new families and a conserved role of *Smed-foxO* in controlling cell death

**DOI:** 10.1101/2020.09.11.292938

**Authors:** Eudald Pascual-Carreras, Carlos Herrera-Úbeda, Maria Rosselló, Jordi Garcia-Fernandez, Emili Saló, Teresa Adell

## Abstract

The forkhead box (Fox) genes encode transcription factors that control several key aspects of development. Present in the ancestor of all eukaryotes, Fox genes underwent several duplications followed by loss and diversification events that gave rise to the current 25 families. However, few Fox members have been identified from the Lophotrochozoa clade, and specifically from planarians, which are a unique model for understanding development, due to the striking plasticity of the adult. The aim of this study was to identify and perform evolutionary and functional studies of the Fox genes of lophotrochozoan species and, specifically, of the planarian *Schmidtea mediterranea*. Generating a pipeline for identifying Forkhead domains and using phylogenetics allowed us the phylogenetic reconstruction of Fox genes. We corrected the annotation for misannotated genes and uncover a new family, the QD, present in all metazoans. According to the new phylogeny, the 27 Fox genes found in *Schmidtea mediterranea* were classified into 12 families. In Platyhelminthes, family losses were accompanied by extensive gene diversification and the appearance of specific families, the A(P) and N(P). Among the newly identified planarian Fox genes, we found a single copy of *foxO*, which shows an evolutionary conserved role in controlling cell death.

**Author summary:** Transcription factors are the key elements that regulate gene expression in the nucleus. The forkhead box (Fox) transcription factors are one of the most numerous and they control key aspects of development. Fox genes were already present in the ancestor of all eukaryotes, and then underwent several duplications followed by loss and diversification events that gave rise to the current Fox families in the different species. The available data classifies Fox genes in 25 families, but they include few members corresponding to Lophotrocozoa, one of the two invertebrate phyla that includes annelids, molluscs or platyhelmintes. In this study we identify and perform evolutionary studies of the Fox genes of several lophotrochozoan species and, specifically, of the planarian *Schmidtea mediterranea*. The result is the correction of the annotation of Fox genes from many species, proposing a new nomenclature, and the identification of new families; the QD family, present in all metazoans, and the A(P) and N(P) families, specific of Platyhelminthes. We also study the function of *Schmidtea mediterranea foxO*, a gene involved in aging and cancer in other species, showing its evolutionary conserved role in controlling cell death according to cell metabolism.
