## Additional File 5 for "Analysis of Fox genes in *Schmidtea mediterranea* reveals new families and a conserved role of *Smed-foxO* in controlling cell death"

### Sheet: Smed_Fox_nbh
Fox_Name	Transcript_ID		Genomic coordenates	Irimia et al. microsynteny clusters			Human annotated orthologs surrounding Fox genes							Human annotated genes surrounding Fox genes
							-3	-2	-1	+1	+2	+3		-3	-2	-1		+1	+2	+3
Smed_foxA1+A2:M42	dd_Smed_v6_10718_0_1		dd_Smes_g4_61:2,344,883-2,362,065	FOXA-ANKRD50			SLC47A2*	ETS2	POLR2C	CREB3L2*	SEH1L	FOXD1*		PAX9	SLC25A21	MIPOL1	FOXA1	TTC6	SSTR1	CLEC14A
Smed_foxA_2	dd_Smed_v6_39758_0_1		dd_Smes_g4_67:1,573,585-1,574,463				CAPN9	CAPN3	DCPS	TMEM222	DTD1	YWHAB		NKX2-4	NKX2-2	PAX1	FOXA2	SSTR4	THBD	NXT1
Smed_fox(P)	dd_Smed_v6_30453_0_1		dd_Smes_g4_207:98,161-100,199				SPECC1L-ADORA2A	ABHD14A-ACY1	ACOX3*	ATP6V1A	VCL	CACNA1A		DMWD	RSPH6A	SYMPK	FOXA3	IRF2BP1	MYPOP	NANOS2
Smed_foxC1	dd_Smed_v6_16297_0_1		dd_Smes_g4_153:51,690-57,319	FOXC-GMDS			TBC1D9B	MRM2	CHRNA4*	ALDH5A1	CLIP1	PFKFB4		HUS1B	FOXQ1	FOXF2	FOXC1	GMDS	MYLK4	WRNIP1
Smed_foxC2	dd_Smed_v6_18389_0_1		dd_Smes_g4_113:1,123,527-1,125,291				NOTUM	ILF2	GRPEL1	ZDHHC15	ZDHHC1	LACTB2		IRF8	FOXF1	MTHFSD	FOXC2	FOXL1	FBXO31	MAP1LC3B
Smed_D1	dd_Smed_v6_17749_0_1		dd_Smes_g4_61:2,549,606-2,550,280	FOXD-CBWD			FOXA1	CREB3L2*	SEH1L	MED10	DHODH	DNAH12		FCHO2	TMEM171	TMEM174	FOXD1	BTF3	ANKRA2	UTP15
Smed_D3	dd_Smed_v6_23249_0_1		dd_Smes_g4_88:634,615-636,012	FOXD-SLC35E1			AARS2*	RSPH14	ARMC2	FLNC*	FDX1L	PRKACA		TAL1	STIL	FOXE3	FOXD2	TRABD2B	SLC5A9	SPATA6
Smed_foxD2	dd_Smed_v6_30720_0_1		dd_Smes_g4_181:785,530-788,766	FOXD-AC020658.1			HAT1	OTUD6B	CNOT10	NFS1	EXOSC10	DNAJC9		DOCK7	ANGPTL3	ATG4C	FOXD3	ALG6	ITGB3BP	EFCAB7
				FOXD-ANKRD52										DLC1	GSDMC	WASHC1	FOXD4	CBWD1	DOCK8	KANK1
				FOXD-ANKRD34B										CNTNAP3C	ANKRD20A4	CBWD5	FOXD4L4	AQP7P3	ZNF658	SPATA31A3
Smed_foxF1	dd_Smed_v6_15035_0_1		dd_Smes_g4_85:1,681,450-1,682,711				CLN3	DGKB	HSPG2*	DYSF	ACPP*	SCAMP1*		IRF4	HUS1B	FOXQ1	FOXF2	FOXC1	GMDS	MYLK4
Smed_foxF2	dd_Smed_v6_6910_0_1		dd_Smes_g4_63:3,348,563-3,351,699				RHBDF2	SRCAP	WNT7B*	HORMAD1	CPSF3	SLC23A1		EMC8	COX4I1	IRF8	FOXF1	MTHFSD	FOXC2	FOXL1
Smed_foxG	dd_Smed_v6_16466_0_1		dd_Smes_g4_133:1,489,989-1,490,598				DVL3	ATP2A2	SRP72	SNRNP70	PLA2G15	LCAT		GZMB	STXBP6	NOVA1	FOXG1	PRKD1	G2E3	SCFD1
Smed_foxJ1-1	dd_Smed_v6_14635_0_1_Fox_J11		dd_Smes_g4_76:2,817,955-2,819,783	FOXJ1-EXOC7			B4GALT1	PPP1R16B*	ARIH1	ORC1	PCGF2	WBP2*		GALR2	ZACN	EXOC7	FOXJ1	RNF157	UBALD2	QRICH2
Smed_foxJ1-2	SmedFoxJ12		-not found-				-	-	-	-	-	-
Smed_foxJ1-3	SmedFoxJ13		-not found-				-	-	-	-	-	-
Smed_foxJ1-4	dd_Smed_v6_10152_0_1		dd_Smes_g4_132:1,045,837-1,072,942				UMPS	SYTL2*	HMGCS1	AGL	SBF2	-
Smed_foxJ1-5	dd_Smed_v6_13009_0_1		dd_Smes_g4_15:5,803,461-5,819,831				SNRPA	SHMT1	RPL8	LRBA	TRPM2	ANK1
Smed_foxK1	dd_Smed_v6_4500_0_1		dd_Smes_g4_55:1,130,719-1,152,319				TMEM189-UBE2V1	LMBR1L	MFSD9*	DNAJC13	TARSL2	PRKDC		GNA12	CARD11	SDK1	FOXK1	AP5Z1	RADIL	PAPOLB
Smed_foxK2	dd_Smed_v6_5767_0_1		dd_Smes_g4_298:126,804-131,535				ACTR1B	HSPA8	FAM135A	WARS	DHPS	DDR2*		HEXD	CYBC1	NARF	FOXK2	WDR45B	RAB40B	FN3KRP
Smed_foxK3	dd_Smed_v6_7583_0_1		dd_Smes_g4_5:2,156,550-2,205,316				KIF15	CDC42	VPS35	DYRK2	LETM1	DENND6A
Smed_foxL1	dd_Smed_v6_19255_0_1		dd_Smes_g4_17:7,089,327-7,097,587	FOXL1-GMDS			MOGAT2	BCAT1	TIGD1	TEAD4	SYT1	ARHGDIB		FOXF1	MTHFSD	FOXC2	FOXL1	FBXO31	MAP1LC3B	KLHDC4
Smed_foxN2/3-1	dd_Smed_v6_11337_0_1		dd_Smes_g4_36:2,574,800-2,595,596	FOXN1/4-GTF2F2			ZBED9*	MADD	STARD10	SMAP1	PAK2*	FH		KCNK12	MSH6	FBXO11	FOXN2	PPP1R21	STON1-GTF2A1L	STON1
Smed_foxN2/3-2	dd_Smed_v6_13005_0_1		dd_Smes_g4_154:1,215,115-1,217,028				SRC*	LRIG1	LARP1B	TRIM3	TMEM39A	FAM102B		ZC3H14	EML5	TTC8	FOXN3	EFCAB11	TDP1	KCNK13
Smed_foxN2/3-3	dd_Smed_v6_4078_0_1		-not found-				-	-	-	-	-	-
Smed_foxN(P)	dd_Smed_v6_12170_0_1		dd_Smes_g4_31:298,038-329,112				ACP5	TDG	SLC12A6*	POLE	POLE	ADRA2A
Smed_foxO	dd_Smed_v6_3040_0_1/1344		dd_Smes_g4_26:4,498,841-4,580,569	FOXO-TEX11			SOAT1	FHL2	DRD4*	NDUFAF7	RAB3A	SCAMP3		PROSER1	NHLRC3	LHFPL6	FOXO1	MRPS31	SLC25A15	ELF1
														NR2E1	SNX3	AFG1L	FOXO3	ARMC2	SESN1	CEP57L1
														TEX11	SLC7A3	SNX12	FOXO4	IL2RG	MED12	NLGN3
														CTPS1	SLFNL1	SCMH1	FOXO6	EDN2	HIVEP3	GUCA2B
Smed_foxP	dd_Smed_v6_6316_0_1		dd_Smes_g4_68:1,554,996-1,596,314				KIAA1147	PCDHA3*	DUS1L	PRKACB*	SFT2D2	PHACTR2*		FRMD4B	MITF	MDFIC2	FOXP1	EIF4E3	GPR27	PROK2
														GPR85	SMIM30	PPP1R3A	FOXP2	MDFIC	TFEC	TES
														SYP	CACNA1F	CCDC22	FOXP3	PPP1R3F	GAGE10	GAGE12J
														TREML2	TREM1	NCR2	FOXP4	MDFI	TFEB	PGC
Smed_foxQD	dd_Smed_v6_50245_0_1		dd_Smes_g4_57:3,806,035-3,806,865				CAPN9*	CERK	RNF19B	QARS	NR4A2	KDM5A

### Sheet: Full_Hsa_nbh
Human annotated genes surrounding Fox genes
-3	-2	-1		+1	+2	+3
PAX9	SLC25A21	MIPOL1	FOXA1	TTC6	SSTR1	CLEC14A
NKX2-4	NKX2-2	PAX1	FOXA2	SSTR4	THBD	NXT1
DMWD	RSPH6A	SYMPK	FOXA3	IRF2BP1	MYPOP	NANOS2
GCNT3	GTF2A2	BNIP2	FOXB1	ANXA2	ICE2	RORA
RFK	GCNT1	PRUNE2	FOXB2	GNA14	GNAQ	CEP78
HUS1B	FOXQ1	FOXF2	FOXC1	GMDS	MYLK4	WRNIP1
IRF8	FOXF1	MTHFSD	FOXC2	FOXL1	FBXO31	MAP1LC3B
FCHO2	TMEM171	TMEM174	FOXD1	BTF3	ANKRA2	UTP15
TAL1	STIL	FOXE3	FOXD2	TRABD2B	SLC5A9	SPATA6
DOCK7	ANGPTL3	ATG4C	FOXD3	ALG6	ITGB3BP	EFCAB7
DLC1	GSDMC	WASHC1	FOXD4	CBWD1	DOCK8	KANK1
CNTNAP3C	ANKRD20A4	CBWD5	FOXD4L4	AQP7P3	ZNF658	SPATA31A3
TSTD2	NCBP1	XPA	FOXE1	TRMO	HEMGN	ANP32B
PDZK1IP1	TAL1	STIL	FOXE3	FOXD2	TRABD2B	SLC5A9
IRF4	HUS1B	FOXQ1	FOXF2	FOXC1	GMDS	MYLK4
EMC8	COX4I1	IRF8	FOXF1	MTHFSD	FOXC2	FOXL1
GZMB	STXBP6	NOVA1	FOXG1	PRKD1	G2E3	SCFD1
TONSL	CYHR1	KIFC2	FOXH1	PPP1R16A	GPT	RECQL4
SPDL1	DOCK2	INSYN2B	FOXI1	LCP2	KCNIP1	KCNMB1
DOCK1	INSYN2A	NPS	FOXI2	CLRN3	PTPRE	MKI67
SMYD1	FABP1	THNSL2	FOXI3	TEX37	EIF2AK3	RPIA
FOXF1	MTHFSD	FOXC2	FOXL1	FBXO31	MAP1LC3B	KLHDC4
CEP70	FAIM	PIK3CB	FOXL2	FOXL2NB	PRR23A	PRR23B
DUSP22	IRF4	HUS1B	FOXQ1	FOXF2	FOXC1	GMDS
CXCR5	BCL9L	UPK2	FOXR1	RPS25	TRAPPC4	SLC37A4
PAGE3	MAGEH1	USP51	FOXR2	RRAGB	KLF8	UBQLN2
COX4I2	TPX2	MYLK2	FOXS1	DUSP15	TTLL9	PDRG1
GALR2	ZACN	EXOC7	FOXJ1	RNF157	UBALD2	QRICH2
NANOG	SLC2A14	SLC2A3	FOXJ2	C3AR1	CLEC4A	ZNF705A
HIVEP3	GUCA2B	GUCA2A	FOXJ3	RIMKLA	ZMYND12	CCDC30
GNA12	CARD11	SDK1	FOXK1	AP5Z1	RADIL	PAPOLB
HEXD	CYBC1	NARF	FOXK2	WDR45B	RAB40B	FN3KRP
FKBP4	NRIP2	TEX52	FOXM1	TULP3	TEAD4	TSPAN9
SARM1	SLC46A1	SLC13A2	FOXN1	UNC119	PIGS	ALDOC
ALKBH2	UNG	ACACB	FOXN4	MYO1H	KCTD10	UBE3B
KCNK12	MSH6	FBXO11	FOXN2	PPP1R21	STON1-GTF2A1L	STON1
ZC3H14	EML5	TTC8	FOXN3	EFCAB11	TDP1	KCNK13
PROSER1	NHLRC3	LHFPL6	FOXO1	MRPS31	SLC25A15	ELF1
NR2E1	SNX3	AFG1L	FOXO3	ARMC2	SESN1	CEP57L1
TEX11	SLC7A3	SNX12	FOXO4	IL2RG	MED12	NLGN3
CTPS1	SLFNL1	SCMH1	FOXO6	EDN2	HIVEP3	GUCA2B
FRMD4B	MITF	MDFIC2	FOXP1	EIF4E3	GPR27	PROK2
GPR85	SMIM30	PPP1R3A	FOXP2	MDFIC	TFEC	TES
SYP	CACNA1F	CCDC22	FOXP3	PPP1R3F	GAGE10	GAGE12J
TREML2	TREM1	NCR2	FOXP4	MDFI	TFEB	PGC
