## Additional File 6 for "Analysis of Fox genes in *Schmidtea mediterranea* reveals new families and a conserved role of *Smed-foxO* in controlling cell death"

### Sheet: primers&seq
Cloning
	5' to 3'
primer name	Fw	Rv
foxA2	CACCATTGGACGCATCATTA	CTTTTCCCGGTTTCTCTGTG
foxA(P)	TCGTCGCCTAATCAAAAACA	CCCAATAGCAACCTTTTCCA
foxC1	AACAGCTTCCGGATCAAATG	TTAAATCGTCGTCGCCTTCT
foxC2	AAATTCAGCGCCACAAATTC	TTCTGCCAGCCTTGCTTATT
foxD1	CCAGGCGTTCAAAGATTCTC	GATTTCCCGGTTCTCTTGGT
foxD2	CGACAGCAAGCATAGCAAAC	ATTCTGCCACGATGGAAATC
foxD3	AAAATGCTTCCAAACCTCCA	AAGTTGCCTTTACCCGGATT
foxF1	GGCGAGTATCAAGGATGGAA	GCATCACTATGGACCGGAAT
foxF2	CAGATCCTCAAAGCAGTCCA	GCCCATACCTTTGGGAAGTT
foxG	GGATGGCAGAATTCTATTCGAC	GGTTTGGGGTAAGAGGAGGA
foxJ1-4	TGGGACCAGAATCTCCTTTG	CTGACGGAATTCTGCCAACT
foxJ1-5	AGACTCGGTTTGGCTGAGAA	GCCGTGAAAGATCCGAATTA
foxK1	TCAATCACGAAGCGATCAAG	CTGGATCAACTCGCCAAAAT
foxK2	GAGAGCAAATTGATCGCACA	GGCTGTTTTGGGAACTTTGA
foxK3	TGTGTTATTGGTCGCGATGT	TTCTTCGCTTCCAAAATGCT
foxN2/3-1	GGCGACACGTTCTGTTGTTA	TCTGCAATTTGTGCATGGAT
foxN2/3-2	CCGGGTAAAGCAATGACAGT	AGGTAAGCGCGTATCTGTCC
foxN2/3-3	TCTTGCCCGAATACCCCTTT	GCCTCGTGATGGACAAACAA
foxN(P)	ACCGAAATCGATTGGCTAAA	ACTTGACGTGCTGATGTTCG
foxO	CTTTTGCCAGCGATTCCTAC	AGCAATTTGCGTCTGGCTAT
qPCR
	5' to 3'
primer name	Fw	Rv
foxO	TCATCTCCACCAAACCCTTC	CCCGATGGAAATCAAGACAC
ura4	TTCACGTTGTCGATCTAGCC	CGAATATCCTCTGCCAGTGC
