## Supplementary Table 1 for "Analysis of Fox genes in *Schmidtea mediterranea* reveals new families and a conserved role of *Smed-foxO* in controlling cell death"

### Sheet: Tabel_1_full
Genome ID	Scaffold	Transciptome ID	Family	New Gene Name	Previous Name	Other homolgs	Gene Bank ID	Published in	ISH pattern	SCS cell type (Plass et al.)	SCS cell type (Fincher et al.)	Clade
SMESG000065670.1/SMESG000065671.1/SMESG000065672.1	61	dd_Smed_v6_10718_0_1	A	Smed-foxA1	Smed-FoxA	Djap-FoxA / Spol-FoxA	JX010556 / BK013013	Adler, et al., 2014; Koinuma, et al., 2000; Martín-Durán, et al., 2010	pharynx / around the pharynx	phyarnx / neuronal (npp 18+)	neural / phyarnx / parenchymal / neoblasts	I
SMESG000067799.1	67	dd_Smed_v6_39758_0_1		Smed-foxA2			BK013028		ventral discrete cells in D/V margin	otf+ cells 2 / neuronal (npp 18+)	N.S.C.
SMESG000028135.1	207	dd_Smed_v6_30453_0_1		Smed-foxA(P)			BK013026		N.D.	epidermal (activated early epidermal progenitors)	neural (non-ciliated neurons)
SMESG000015673.1	153	dd_Smed_v6_16297_0_1	C	Smed-foxC1			BK013019		pharynx / discrete cells around the pharynx	muscle (muscle pharynx) / epidermal (activated early epidermal progenitors) / otf+ cells 2	intestine / muscle / neural
SMESG000004239.1	113	dd_Smed_v6_18389_0_1		Smed-foxC2			AY967492 / BK013022		discrete cells around pharynx	muscle (muscle pharynx) / secretory 1	muscle
SMESG000077075.1	88	dd_Smed_v6_23249_0_1	D	Smed-foxD1	Smed-FoxD	Djap-FoxD	KC577557 / BK013024	Vogg, et al., 2014; Scimone et al., 2014; Vásquez-Doorman, et al., 2014; Koinuma, et al., 2002	anterior pole	muscle (muscle body) / epidermal (activated early epidermal progenitors)	muscle / neural
SMESG000065690.1	181	dd_Smed_v6_30720_0_1		Smed-foxD2			BK013027		N.D.	neuronal (GABA)	neural (cilialted neurons)
SMESG000021761.1	61	dd_Smed_v6_17749_0_1		Smed-foxD3			BK013021		N.D.	muscle (muscle body) / epidermal (activated early epidermal progenitors) / otf+ cells 2	muscle
SMESG000075929.1	85	dd_Smed_v6_15035_0_1	F	Smed-foxF1	Smed-FoxF		KJ934801 / BK013018	Scimone et al., 2014	ubiquitous	muscle (muscle pharynx / muscle body)	muscle
SMESG000066497.1	63	dd_Smed_v6_6910_0_1		Smed-foxF2	Smed-FoxF-1		BK013034	He, et al., 2017; Scimone, et al., 2018	dicrete cells in anterior D/V margin / diecrete cells mid dorsal	parenchymal (aqp / psap/ pigment)	cathepsin+ / muscle
SMESG000010270.1	133	dd_Smed_v6_16466_0_1	G	Smed-foxG		Djap-FoxG	BK013020	Koinuma, et al., 2002	dicrete cells at D/V margin / dorsal midline / ventral spread cells	muscle (muscle body / muscle pharynx) / otf+ cells 2	muscle
SMESG000021434.1	17	dd_Smed_v6_19255_0_1	L1	Smed-foxL1			BK013023		N.D.	muscle (muscle pharynx)	N.S.C.
SMESG000062929.1	57	dd_Smed_v6_50245_0_1	Q/D	Smed-foxQ/D	Smed-FoxQ2		JX091076 / BK013031	Lapan, et al. 2002; Scimone et al., 2014; Ong, et al. 2016	eyes / scatered discrete cells following the eyes	pharynx / epidermal (epidermis DVb)	neural (non-ciliated neurons)
SMESG000072183.1	76	dd_Smed_v6_14635_0_1	J1	Smed-foxJ1-1	Smed-FoxJ1-1		JX842843	Vij et al. 2012	Mid dorsal stripe	pharynx	pharynx	II
SMESG000072873.1	78	-		Smed-foxJ1-2	Smed-FoxJ1-2		JX842844	Vij et al. 2012	Mid dorsal stripe	-	-
SMESG000067319.1	65	dd_Smed_v6_103874_0_1		Smed-foxJ1-3	Smed-FoxJ1-3		JX842845	Vij et al. 2012	N.D.	muscle (muscle body)	N.S.C.
SMESG000010030.1	132	dd_Smed_v6_10152_0_1		Smed-foxJ1-4	Smed-FoxJ1-4		JX842846	Vij et al. 2012	Ventral widely	neuronal (GABA / ChAT / spp11+) / protonephridia / pharynx / epidermal (epidermis)	neural // pharynx / epidermal
SMESG000017088.1	15	dd_Smed_v6_13009_0_1		Smed-foxJ1-5			BK013017		Dorsal widely	neuronal (GABA / ChAT) / protonephridia	N.S.C.
SMESG000061695.1	55	dd_Smed_v6_4500_0_1	K	Smed-foxK1			BK013030	van Wolfswinkel et al., 2014	CNS	parenchymal (pigment) / secretory 4 / neuronal (npp 18+) / muscel (muscle body) / otf+ cells 2	parenchymal
SMESG000040645.1	298	dd_Smed_v6_5767_0_1		Smed-foxK2			BK013032	van Wolfswinkel et al., 2014	CNS	parenchymal (aqp+ / psap+ / pigment / glia) / secretory (1 / 3) / neuronal (npp 18+ / GABA) / otf+ cells (1 / 2)	N.S.C.
SMESG000064173.1	5	dd_Smed_v6_7583_0_1		Smed-foxK3			BK013035		CNS	neuronal (spp11+)	N.S.C.
SMESG000048193.1	36	dd_Smed_v6_11337_0_1	N2/3	Smed-foxN2/3-1			BK013014	van Wolfswinkel et al., 2014	CNS	neuronal (ChAT) / secretory 4 / protonephridia / pharynx / otf+ cells 2	neural / neoblasts
SMESG000015734.1	154	dd_Smed_v6_13005_0_1		Smed-foxN2/3-2			BK013016		CNS	parenchymal (aqp / glia) / neuronal (GABA / npp 18+ / spp11+) / epidermal (early activated epidermal progenitors) / otf+ cells (1 / 2)	parenchymal
SMESG000033244.1	238	dd_Smed_v6_4078_0_2		Smed-foxN2/3-3			BK013029	van Wolfswinkel et al., 2014	N.D.	-	-
SMESG000044628.1	31	dd_Smed_v6_12170_0_1		Smed-foxN(P)			BK013015		CNS (branches)	neuronal (npp 18+ / spp11+ ) / secretory 2 / epidermis (epidermis DVb)	neural
SMESG000037781.1	26	dd_Smed_v6_3040_0_1	O	Smed-foxO			BK013025	van Wolfswinkel et al., 2014	ubiquitous	neuronal (npp 18+ / spp11+ ) / parenchymal (aqp+ / pigment) / secretory (1 / 2 / 3 / 4) / epidermal (epidermis)	cathepsin+ / neoblasts
SMESG000068148.1	68	dd_Smed_v6_6316_0_1	P	Smed-foxP	Smed-Albino		KX531078 / BK013033	van Wolfswinkel et al., 2014; Wang, et al., 2016,; He, et al. 2017	ubiquitous	parenchymal (pigment)	cathepsin+ / neoblasts
