## Supplementary Table 1 for "Analysis of Fox genes in *Schmidtea mediterranea* reveals new families and a conserved role of *Smed-foxO* in controlling cell death"

### Sheet: Full1
Species	Source of FOX Proteins
Amphimedon queenslandica	Larroux C. et al. (2008) doi.org/10.1093/molbev/msn047
Branchiostoma lanceolatum	Marletaz et al. (2018) doi.org/10.1038/s41586-018-0734-6
Bothrioplana semperi	Egger B. et al. (2015) doi.org/10.1016/j.cub.2015.03.034
Catenulida	Egger B. et al. (2015) doi.org/10.1016/j.cub.2015.03.034
Crassostrea gigas	Wang, J. et al. (2012) doi.org/10.1038/nature11413
Capitella teleta	Simakov, O. et al. (2012) doi.org/10.1038/nature16150
Dugesia japonica	Rozanski, A. et al. (2019) doi.org/10.1093/nar/gky1070
Dendrocoelis lacteum	Rozanski, A. et al. (2019) doi.org/10.1093/nar/gky1070
Drosophila melanogaster	Clark, A. et al. (2007) doi.org/10.1038/nature06341
Echinoccocus multiocularis	Rozanski, A. et al. (2019) doi.org/10.1093/nar/gky1070
Geocentrophora applanata	Egger B. et al. (2015) doi.org/10.1016/j.cub.2015.03.034
Gyrodactilus salaris	Egger B. et al. (2015) doi.org/10.1016/j.cub.2015.03.034
Helobdella robusta	Simakov, O. et al. (2012) doi.org/10.1038/nature16150
Homo sapiens	Church, D.M. et al. (2011) doi.org/10.1371/journal.pbio.1001091
Intoshia linei	Mikhailov, K.V. et al. (2016) doi.org/10.1016/j.cub.2016.05.007
Leptoplana tremellaris	Egger B. et al. (2015) doi.org/10.1016/j.cub.2015.03.034
Lottia gigantea	Simakov, O. et al. (2012) doi.org/10.1038/nature16150
Lingula anatina	Luo, Y-J. et al. (2015) doi.org/10.1038/ncomms9301
Mesostoma lingua	Egger B. et al. (2015) doi.org/10.1016/j.cub.2015.03.034
Macrostomum lignano	Rozanski, A. et al. (2019) doi.org/10.1093/nar/gky1070
Monocelis sp.	Egger B. et al. (2015) doi.org/10.1016/j.cub.2015.03.034
Nematostella vectensis	Putnam, N.H. et al. (2007) doi.org/10.1126/science.1139158
Octopus bimaculoides	Zarella, I. et al. (2019) doi.org/10.1038/s41597-019-0017-6
Ptychodera flava	Simakov, O. et al. (2012) doi.org/10.1038/nature16150
Polycelis nigra	Rozanski, A. et al. (2019) doi.org/10.1093/nar/gky1070
Polycelis tenius	Rozanski, A. et al. (2019) doi.org/10.1093/nar/gky1070
Planaria torva	Rozanski, A. et al. (2019) doi.org/10.1093/nar/gky1070
Suberites domuncula	Adell, T. et al. (2004) doi.org/10.1016/j.gene.2004.02.036
Saccoglossus kowalevskii	Simakov, O. et al. (2015) doi.org/10.1038/nature16150
Schistosoma mansoni	Rozanski, A. et al. (2019) doi.org/10.1093/nar/gky1070
Schmidtea mediterranea	Rozanski, A. et al. (2019) doi.org/10.1093/nar/gky1070
Schmidtea mediterranea sexual strain	Rozanski, A. et al. (2019) doi.org/10.1093/nar/gky1070
Schmidtea polychroa	Rozanski, A. et al. (2019) doi.org/10.1093/nar/gky1070
Strongylocentrotus purpuratus	Sodergren, E. et al. (2006) doi.org/10.1126/science.1133609
Tribolium castaneum	Richards, S. et al. (2008) doi.org/10.1038/nature06784
Taenia solium	Rozanski, A. et al. (2019) doi.org/10.1093/nar/gky1070
Xenopus tropicalis	Hellsten, U. et al. (2010) doi.org/10.1126/science.1183670
